# Molecular and Mechanical Signatures Contributing to Epidermal Differentiation and Barrier Formation

**DOI:** 10.1101/2024.07.23.604736

**Authors:** Alexandra Prado-Mantilla, Wenxiu Ning, Terry Lechler

**Affiliations:** Department of Dermatology; Department of Cell Biology, Duke University Medical Center, Durham, NC 27710

## Abstract

Formation of the skin barrier requires rapid proliferation coupled with differentiation and stratification of the embryonic epidermis. Basal progenitors give rise to progeny throughout development – first to intermediate cells, a transient proliferative suprabasal cell population, and later to spinous cells. Neither the function nor the differentiation trajectory of intermediate cells has been documented. We generated transcriptomes of intermediate and spinous cells and identified specific markers that distinguish these two populations. Further, we found that intermediate cells express a subset of genes in common with granular cells of the epidermis – the terminal living cell type that helps establish the barrier. Lineage tracing revealed that most intermediate cells directly transition to granular cells without expressing markers specific to spinous cells, thus revealing a distinct lineage pathway leading to granular fate. In addition to their transcriptional similarities, intermediate and granular cells both had hallmarks of increased actomyosin contractility. We found that rather than simply lying downstream of cell fate pathways, contractility was sufficient to suppress spinous fate and promote granular gene expression. Together, these data establish the molecular and mechanical characteristics of the developing epidermis that allow this tissue to rapidly develop barrier activity.
