## Supplemental Table 2 for "Molecular and Mechanical Signatures Contributing to Epidermal Differentiation and Barrier Formation"

### Sheet: All EDC genes
Gene_id	GeneName	log2FoldChange_K10SpasvsWT	padj	Significant	log2FoldChange_S14vsS16	padj2	Significant2
ENSMUSG00000045566	Sprr4	7.863	1.2764e-42	TRUE	1.3322	0.088234	FALSE
ENSMUSG00000042157	Sprr2i	7.2169	4.9396e-33	TRUE	0.07961	NA	NA
ENSMUSG00000041984	Rptn	6.1186	1.7663e-47	TRUE	-1.6742	0.03442	TRUE
ENSMUSG00000081977	Flg	5.7616	7.2092e-42	TRUE	-1.6452	0.037012	TRUE
ENSMUSG00000056054	S100a8	4.7865		NA	1.3232	0.10191	FALSE
ENSMUSG00000048455	Sprr1b	4.7707	1.5492e-14	TRUE	2.3713	1.0323e-62	TRUE
ENSMUSG00000050635	Sprr2f	4.1287	3.7568e-08	TRUE	0.9855	0.23875	FALSE
ENSMUSG00000054215	Sprr2k	3.4154	8.6207e-12	TRUE	2.6787	1.1828e-08	TRUE
ENSMUSG00000045475	Lce3c	3.3351		NA	-1.5767	0.045505	TRUE
ENSMUSG00000042250	Pglyrp4	3.2173		NA	-3.224	5.8919e-09	TRUE
ENSMUSG00000050359	Sprr1a	3.0283		NA	0.58419	1.1921e-05	TRUE
ENSMUSG00000042124	Lce1f	3.0002	0.00050283	TRUE	-0.95216	NA	FALSE
ENSMUSG00000054325	Lce3a	2.9217	0.00061732	TRUE
ENSMUSG00000042031	Lce3b	2.8434	0.0010674	TRUE	-0.11663	NA	FALSE
ENSMUSG00000042244	Pglyrp3	2.66	1.4412e-05	TRUE	3.5609	2.0235e-21	TRUE
ENSMUSG00000078657	Crnn	2.6418	5.6774e-05	TRUE	2.6203	1.0022e-10	TRUE
ENSMUSG00000027913	Crct1	2.5478	0.0025584	TRUE	0.14866	0.86045	FALSE
ENSMUSG00000027919	Lce1g	2.5227	0.004757	TRUE	-0.80266	NA	FALSE
ENSMUSG00000046203	Sprr2g	2.5196	0.0048446	TRUE	-1.2587	0.12548	FALSE
ENSMUSG00000049593	Lce1h	2.5008	0.0052222	TRUE	-0.52217	NA	FALSE
ENSMUSG00000056071	S100a9	2.4462	0.00029125	TRUE	0.17889	0.84008	FALSE
ENSMUSG00000049128	Ivl	2.42	5.3323e-05	TRUE	-0.48817	0.18218	FALSE
ENSMUSG00000001025	S100a6	2.377	0.00033756	TRUE	-0.80515	0.0053921	TRUE
ENSMUSG00000055030	Sprr2e	2.3683	0.0025551	TRUE	0.16208	NA	NA
ENSMUSG00000068889	Lce1e	2.3509	0.0091781	TRUE	-0.11663	NA	FALSE
ENSMUSG00000027908	Tchhl1	2.3447	0.0091733	TRUE	0.16208	NA	NA
ENSMUSG00000046259	Sprr2h	2.3311	0.0096746	TRUE	0.30162	0.77873	FALSE
ENSMUSG00000068888	Lce1i	2.3159	0.01053	TRUE	-0.21677	NA	FALSE
ENSMUSG00000059832	Kprp	2.2743	0.012296	TRUE	-1.6874	0.032793	TRUE
ENSMUSG00000057609	Lce1a1	2.2611	0.01287	TRUE	-1.6748	0.034465	TRUE
ENSMUSG00000068890	Lce1a2	2.0803	0.023561	TRUE	-0.35707	0.56077	FALSE
ENSMUSG00000046676	Lce1l	2.009	0.029556	TRUE	-0.21519	NA	FALSE
ENSMUSG00000027923	Lce1b	1.9671	0.033035	TRUE	-1.125	0.16708	FALSE
ENSMUSG00000042092	Lce1c	1.9526	0.034625	TRUE	-1.9475	0.011243	TRUE
ENSMUSG00000050092	Sprr2b	1.9293	0.019625	TRUE	0.34846	0.74258	FALSE
ENSMUSG00000042212	Sprr2d	1.7822	0.054729	FALSE	-0.42303	NA	NA
ENSMUSG00000056270	Prr9	1.5647	0.070095	FALSE	1.831	0.017983	TRUE
ENSMUSG00000001021	S100a3	1.5445	0.071136	FALSE	-0.69827	0.44492	FALSE
ENSMUSG00000049133	Flg2	1.3025	0.026616	TRUE	0.64836	0.46569	FALSE
ENSMUSG00000027912	Lce1m	1.0537		NA	-0.94107	0.28665	FALSE
ENSMUSG00000001020	S100a4	1.035	0.23059	FALSE	-1.0075	0.19625	FALSE
ENSMUSG00000068885	Lce3f	1.0025	0.33111	FALSE	-0.97787	0.25865	FALSE
ENSMUSG00000074435	Smcp	0.8704		NA	-0.38728	NA	NA
ENSMUSG00000043165	Lor	0.79916		NA	1.8834	1.6622e-07	TRUE
ENSMUSG00000063767	S100a7a	0.74875	0.47818	FALSE	-0.62639	NA	FALSE
ENSMUSG00000042306	S100a14	0.7357	0.016688	TRUE	-0.23356	0.0077796	TRUE
ENSMUSG00000027925	Sprr2j-ps	0.65149	0.55404	FALSE	1.7087	0.03063	TRUE
ENSMUSG00000045539	Sprr3	0.56207	0.59935	FALSE	-2.6829	0.00015054	TRUE
ENSMUSG00000041991	Hrnr	0.41769	0.63622	FALSE	-0.6939	0.016412	TRUE
ENSMUSG00000044080	S100a1	0.31325	0.63298	FALSE	-0.24209	0.66122	FALSE
ENSMUSG00000041959	S100a10	0.14059	0.64311	FALSE	-1.7209	6.9383e-91	TRUE
ENSMUSG00000042312	S100a13	-0.00985	0.98944	FALSE	-0.97476	0.00090642	TRUE
ENSMUSG00000027907	S100a11	-0.036194	0.93244	FALSE	-0.52934	3.1741e-15	TRUE

### Sheet: K10rtTA vs Spastin
Gene_id	readcount_M	readcount_WT	log2FoldChange	pval	padj	significant	GeneName	genetype	Description	WTSB_1_readcount	WTSB_2_readcount	WTSB_3_readcount	MSB_1_readcount	MSB_2_readcount	MSB_3_readcount	WT_1_fpkm	WT_2_fpkm	WT_3_fpkm	MSB_1_fpkm	MSB_2_fpkm	MSB_3_fpkm
ENSMUSG00000027913	7588.65	459.667	2.5478	0.00022508	0.0025584	TRUE	Crct1	protein_coding	cysteine-rich C-terminal 1 [Source:MGI Symbol;Acc:MGI:1921425]	65	519	735	5160	3928	12319	4.90739	55.0443	75.384	505.042	340.811	1205.25
ENSMUSG00000078657	306.971	32.3983	2.6418	2.2575e-06	5.6774e-05	TRUE	Crnn	protein_coding	cornulin [Source:MGI Symbol;Acc:MGI:2685861]	45	27	33	468	301	54	1.22917	1.03602	1.22452	16.5724	9.44865	1.91142
ENSMUSG00000049133	2062.79	744.235	1.3025	0.0047263	0.026616	TRUE	Flg2	protein_coding	filaggrin family member 2 [Source:MGI Symbol;Acc:MGI:3645678]	451	690	1100	1108	1473	3373	2.86054	6.14794	9.47807	9.11072	10.7369	27.7238
ENSMUSG00000041991	12590.8	8836.43	0.41769	0.45482	0.63622	FALSE	Hrnr	protein_coding	hornerin [Source:MGI Symbol;Acc:MGI:3046938]	4158	10433	11589	5340	4954	25788	16.9291	59.6716	64.099	28.1859	23.1799	136.061
ENSMUSG00000049128	9054.8	1269.66	2.42	2.0928e-06	5.3323e-05	TRUE	Ivl	protein_coding	involucrin [Source:MGI Symbol;Acc:MGI:96626]	783	1918	1099	13306	7121	3706	18.4032	63.3269	35.09	405.433	192.343	112.876
ENSMUSG00000059832	8367.17	182.89	2.2743	0.0016728	0.012296	TRUE	Kprp	protein_coding	keratinocyte expressed, proline-rich [Source:MGI Symbol;Acc:MGI:1920981]	21	272	228	584	3802	20408	0.34219	6.22624	5.04706	12.3368	71.1977	430.937
ENSMUSG00000057609	5169.97	148.803	2.2611	0.0017792	0.01287	TRUE	Lce1a1	protein_coding	late cornified envelope 1A1 [Source:MGI Symbol;Acc:MGI:1914377]	32	227	169	294	2155	12858	2.00987	20.0287	14.4198	23.939	155.551	1046.54
ENSMUSG00000068890	4856.96	144.939	2.0803	0.0040209	0.023561	TRUE	Lce1a2	protein_coding	late cornified envelope 1A2 [Source:MGI Symbol;Acc:MGI:1920972]	21	247	145	268	1832	12253	1.3398	22.1373	12.5673	22.1664	134.323	1013.04
ENSMUSG00000027923	1601.6	42.0036	1.9671	0.0063564	0.033035	TRUE	Lce1b	protein_coding	late cornified envelope 1B [Source:MGI Symbol;Acc:MGI:1915970]	3	66	50	82	686	3979	0.206191	6.37236	4.66845	7.30638	54.1848	354.394
ENSMUSG00000042092	2963.24	82.6165	1.9526	0.0067622	0.034625	TRUE	Lce1c	protein_coding	late cornified envelope 1C [Source:MGI Symbol;Acc:MGI:1920969]	9	156	69	141	1056	7556	0.552785	13.46	5.75728	11.2272	74.5389	601.409
ENSMUSG00000068889	1455.84	16.1455	2.3509	0.0011468	0.0091781	TRUE	Lce1e	protein_coding	late cornified envelope 1E [Source:MGI Symbol;Acc:MGI:1915944]	2	25	19	67	677	3581	0.125087	2.1965	1.61433	5.43248	48.6605	290.236
ENSMUSG00000042124	2606.78	29.2048	3.0002	3.0351e-05	0.00050283	TRUE	Lce1f	protein_coding	late cornified envelope 1F [Source:MGI Symbol;Acc:MGI:1915078]	3	46	34	543	1325	5788	0.183249	3.94718	2.82134	42.9993	93.0127	458.156
ENSMUSG00000027919	879.301	16.4649	2.5227	0.00048487	0.004757	TRUE	Lce1g	protein_coding	late cornified envelope 1G [Source:MGI Symbol;Acc:MGI:1913445]	6	27	15	51	313	2231	0.288444	1.8234	0.979618	3.17849	17.2926	138.987
ENSMUSG00000049593	1106.99	16.1038	2.5008	0.00054848	0.0052222	TRUE	Lce1h	protein_coding	late cornified envelope 1H [Source:MGI Symbol;Acc:MGI:1914968]	6	26	15	39	491	2758	0.377919	2.30054	1.28349	3.18458	35.5414	225.116
ENSMUSG00000068888	1350.43	20.1149	2.3159	0.0013644	0.01053	TRUE	Lce1i	protein_coding	late cornified envelope 1I [Source:MGI Symbol;Acc:MGI:1923835]	6	40	12	58	471	3460	0.364994	3.41824	0.991679	4.57408	32.9277	272.757
ENSMUSG00000046676	409.687	14.6128	2.009	0.0054736	0.029556	TRUE	Lce1l	protein_coding	late cornified envelope 1L [Source:MGI Symbol;Acc:MGI:1920980]	3	22	17	19	131	1058	0.199113	2.0512	1.53279	1.63483	9.99204	90.9971
ENSMUSG00000027912	2169.92	501.532	1.0537			NA	Lce1m	protein_coding	late cornified envelope 1M [Source:MGI Symbol;Acc:MGI:1913453]	84	646	710	249	541	5548	4.25924	46.0144	48.9064	16.3679	31.525	364.547
ENSMUSG00000054325	22.3624	0.348455	2.9217	3.8883e-05	0.00061732	TRUE	Lce3a	protein_coding	late cornified envelope 3A [Source:MGI Symbol;Acc:MGI:3645650]	0	0	1	2	42	27	0	0	0.110844	0.211556	3.93831	2.85485
ENSMUSG00000042031	13.656	0	2.8434	7.6879e-05	0.0010674	TRUE	Lce3b	protein_coding	late cornified envelope 3B [Source:MGI Symbol;Acc:MGI:1913594]	0	0	0	2	18	22	0	0	0	0.204793	1.63389	2.25181
ENSMUSG00000045475	1096.13	23.0383	3.3351			NA	Lce3c	protein_coding	late cornified envelope 3C [Source:MGI Symbol;Acc:MGI:2135932]	2	19	45	681	1007	1487	0.15769	2.10443	4.81993	69.6083	91.2448	151.932
ENSMUSG00000068885	396.673	107.093	1.0025	0.16473	0.33111	FALSE	Lce3f	protein_coding	late cornified envelope 3F [Source:MGI Symbol;Acc:MGI:1916770]	5	131	168	91	373	725	0.364496	13.4153	16.6374	8.60012	31.249	68.4896
ENSMUSG00000043165	221584	112596	0.79916			NA	Lor	protein_coding	loricrin [Source:MGI Symbol;Acc:MGI:96816]	48224	147740	135713	85549	104675	449540	1205.42	5187.79	4608.43	2772.25	3006.94	14561.6
ENSMUSG00000042244	527.997	59.0389	2.66	4.5231e-07	1.4412e-05	TRUE	Pglyrp3	protein_coding	peptidoglycan recognition protein 3 [Source:MGI Symbol;Acc:MGI:2685266]	40	82	56	759	511	156	1.60681	4.62729	3.05596	39.5264	23.5902	8.1207
ENSMUSG00000042250	464.967	28.5677	3.2173			NA	Pglyrp4	protein_coding	peptidoglycan recognition protein 4 [Source:MGI Symbol;Acc:MGI:2686324]	50	12	34	805	215	166	1.3508	0.45542	1.24783	28.1941	6.67523	5.81159
ENSMUSG00000056270	160.497	34.4118	1.5647	0.017593	0.070095	FALSE	Prr9	protein_coding	proline rich 9 [Source:MGI Symbol;Acc:MGI:1925680]	1	56	40	116	280	85	0.0375896	2.95709	2.0426	5.65283	12.0957	4.14048
ENSMUSG00000041984	3598.89	34.7452	6.1186	1.2982e-51	1.7663e-47	TRUE	Rptn	protein_coding	repetin [Source:MGI Symbol;Acc:MGI:1099055]	19	33	52	3728	3327	3001	0.203787	0.497216	0.757672	51.8369	41.0092	41.7113
ENSMUSG00000044080	26.6876	21.166	0.31325	0.45078	0.63298	FALSE	S100a1	protein_coding	S100 calcium binding protein A1 [Source:MGI Symbol;Acc:MGI:1338917]	27	15	26	18	38	23	1.91491	1.49446	2.50503	1.655	3.09723	2.11386
ENSMUSG00000041959	3007.84	2723.33	0.14059	0.46303	0.64311	FALSE	S100a10	protein_coding	S100 calcium binding protein A10 (calpactin) [Source:MGI Symbol;Acc:MGI:1339468]	3391	2430	2886	2766	3158	2625	255.148	256.85	294.996	269.81	273.075	255.952
ENSMUSG00000027907	8524.42	8746.03	-0.036194	0.87409	0.93244	FALSE	S100a11	protein_coding	S100 calcium binding protein A11 (calgizzarin) [Source:MGI Symbol;Acc:MGI:1338798]	10968	8439	8555	8589	8078	7242	954.462	1031.65	1011.36	968.979	807.868	816.684
ENSMUSG00000042312	31.7134	31.7685	-0.00985	0.97907	0.98944	FALSE	S100a13	protein_coding	S100 calcium binding protein A13 [Source:MGI Symbol;Acc:MGI:109581]	51	25	29	27	42	23	3.17188	2.18421	2.45019	2.17696	3.00193	1.8537
ENSMUSG00000042306	19477.7	11518.2	0.7357	0.0025463	0.016688	TRUE	S100a14	protein_coding	S100 calcium binding protein A14 [Source:MGI Symbol;Acc:MGI:1913416]	15965	10440	10884	20192	19869	14643	699.447	642.532	647.783	1146.85	1000.39	831.344
ENSMUSG00000001021	13.7252	3.07353	1.5445	0.018001	0.071136	FALSE	S100a3	protein_coding	S100 calcium binding protein A3 [Source:MGI Symbol;Acc:MGI:1338849]	1	3	5	18	10	9	0.0624557	0.26321	0.424226	1.45742	0.717757	0.728416
ENSMUSG00000001020	11.5646	4.41288	1.035	0.095282	0.23059	FALSE	S100a4	protein_coding	S100 calcium binding protein A4 [Source:MGI Symbol;Acc:MGI:1330282]	5	3	6	15	7	9	0.500771	0.422084	0.816348	1.94761	0.805699	1.16809
ENSMUSG00000001023	0	0				NA	S100a5	protein_coding	S100 calcium binding protein A5 [Source:MGI Symbol;Acc:MGI:1338915]	0	0	0	0	0	0	0	0	0	0	0	0
ENSMUSG00000001025	372.639	49.8731	2.377	1.8497e-05	0.00033756	TRUE	S100a6	protein_coding	S100 calcium binding protein A6 (calcyclin) [Source:MGI Symbol;Acc:MGI:1339467]	36	42	74	573	327	92	2.22652	3.64906	6.21742	45.9429	23.2422	7.37353
ENSMUSG00000063767	8.76795	3.65698	0.74875	0.29027	0.47818	FALSE	S100a7a	protein_coding	S100 calcium binding protein A7A [Source:MGI Symbol;Acc:MGI:2687194]	2	2	7	16	3	3	0.120023	0.168606	0.570673	1.24479	0.2069	0.233303
ENSMUSG00000056054	90.9398	0	4.7865			NA	S100a8	protein_coding	S100 calcium binding protein A8 (calgranulin A) [Source:MGI Symbol;Acc:MGI:88244]	0	0	0	157	35	39	0	0	0	23.0891	4.56289	5.73318
ENSMUSG00000056071	380.497	46.948	2.4462	1.5584e-05	0.00029125	TRUE	S100a9	protein_coding	S100 calcium binding protein A9 (calgranulin B) [Source:MGI Symbol;Acc:MGI:1338947]	8	56	71	407	273	368	0.689434	6.77952	8.3122	45.4713	27.0378	41.0974
ENSMUSG00000074435	2.16062	0	0.8704	0.1608		NA	Smcp	protein_coding	sperm mitochondria-associated cysteine-rich protein [Source:MGI Symbol;Acc:MGI:96945]	0	0	0	3	3	0	0	0	0	0.203947	0.180794	0
ENSMUSG00000050359	54853.5	1260.39	3.0283			NA	Sprr1a	protein_coding	small proline-rich protein 1A [Source:MGI Symbol;Acc:MGI:106660]	124	1806	1657	81139	32190	31069	6.8413	139.973	124.192	5803.47	2041	2221.31
ENSMUSG00000048455	38412.3	614.361	4.7707	5.5793e-17	1.5492e-14	TRUE	Sprr1b	protein_coding	small proline-rich protein 1B [Source:MGI Symbol;Acc:MGI:106659]	218	825	753	61830	23357	14807	11.8221	62.8493	55.4739	4346.89	1455.66	1040.57
ENSMUSG00000050092	123.568	18.8568	1.9293	0.0031569	0.019625	TRUE	Sprr2b	protein_coding	small proline-rich protein 2B [Source:MGI Symbol;Acc:MGI:1330352]	2	19	33	48	297	48	0.127235	1.698	2.85196	3.95874	21.7139	3.95713
ENSMUSG00000042212	750.677	85.7484	1.7822	0.012409	0.054729	FALSE	Sprr2d	protein_coding	small proline-rich protein 2D [Source:MGI Symbol;Acc:MGI:1330347]	5	124	114	727	1140	311	0.326494	11.3746	10.1126	61.5432	85.5491	26.3166
ENSMUSG00000055030	54.6588	5.7025	2.3683	0.0002246	0.0025551	TRUE	Sprr2e	protein_coding	small proline-rich protein 2E [Source:MGI Symbol;Acc:MGI:1330346]	0	10	6	60	71	24	0	0.965509	0.560214	5.34613	5.60805	2.13759
ENSMUSG00000050635	73.7968	0.709631	4.1287	5.0804e-10	3.7568e-08	TRUE	Sprr2f	protein_coding	small proline-rich protein 2F [Source:MGI Symbol;Acc:MGI:1330349]	0	1	1	102	89	12	0	0.102575	0.099195	9.65552	7.46845	1.13548
ENSMUSG00000046203	2008.39	33.2011	2.5196	0.000496	0.0048446	TRUE	Sprr2g	polymorphic_pseudogene	small proline-rich protein 2G [Source:MGI Symbol;Acc:MGI:1330348]	1	43	50	3176	1541	574	0.0683079	4.12618	4.63977	281.25	120.97	50.8098
ENSMUSG00000046259	3151.77	14.9531	2.3311	0.0012287	0.0096746	TRUE	Sprr2h	protein_coding	small proline-rich protein 2H [Source:MGI Symbol;Acc:MGI:1330343]	0	25	17	5068	2193	987	0	2.07674	1.36565	388.518	149.032	75.6338
ENSMUSG00000042157	555.238	0.348455	7.2169	2.9044e-36	4.9396e-33	TRUE	Sprr2i	protein_coding	small proline-rich protein 2I [Source:MGI Symbol;Acc:MGI:1330309]	0	0	1	767	338	372	0	0	0.0979089	71.6643	27.9956	34.7436
ENSMUSG00000027925	80.2438	28.8609	0.65149	0.36539	0.55404	FALSE	Sprr2j-ps	protein_coding	small proline-rich protein 2J, pseudogene [Source:MGI Symbol;Acc:MGI:1330345]	0	50	31	103	79	38	0	4.64104	2.78262	8.82297	5.99887	3.25376
ENSMUSG00000054215	152.85	10.8504	3.4154	4.9421e-14	8.6207e-12	TRUE	Sprr2k	protein_coding	small proline-rich protein 2K [Source:MGI Symbol;Acc:MGI:1330344]	5	16	11	160	150	118	0.349046	1.56907	1.04318	14.4802	12.034	10.6748
ENSMUSG00000045539	33.6566	18.7423	0.56207	0.41271	0.59935	FALSE	Sprr3	protein_coding	small proline-rich protein 3 [Source:MGI Symbol;Acc:MGI:1330237]	2	10	42	10	23	66	0.0727798	0.511198	2.07628	0.471761	0.961865	3.11236
ENSMUSG00000045566	532.377	0	7.863	1.8762e-46	1.2764e-42	TRUE	Sprr4	protein_coding	small proline-rich protein 4 [Source:MGI Symbol;Acc:MGI:2654508]	0	0	0	565	458	456	0	0	0	141.003	101.324	113.755
ENSMUSG00000027908	11.8578	0.247723	2.3447	0.0011443	0.0091733	TRUE	Tchhl1	protein_coding	trichohyalin-like 1 [Source:MGI Symbol;Acc:MGI:1918575]	1	0	0	20	3	7	0.0215239	0	0	0.558075	0.0742076	0.195247
ENSMUSG00000081977	19669.6	246.915	5.7616	2.1194e-45	7.2092e-42	TRUE	Flg	processed_transcript	filaggrin [Source:MGI Symbol;Acc:MGI:95553]	219	244	300	24915	11413	16472	4.04427	6.32986	7.52613	596.482	242.215	394.191	#REF!

### Sheet: E14_IC vs E16_Spinous
Gene_ID	S14	S16	log2FoldChange	pvalue	padj	GeneName	Chrom	Strand	Start	End	GeneLength	GeneType	GeneDescription	E14_5I_1_readcount	E14_5I_2_readcount	E14_5I_3_readcount	E16_5Sp1_readcount	E16_5Sp2_readcount	E16_5Sp3_readcount	E14_5I_1_fpkm	E14_5I_2_fpkm	E14_5I_3_fpkm	E16_5Sp1_fpkm	E16_5Sp2_fpkm	E16_5Sp3_fpkm
ENSMUSG00000027913	18.2928	16.1264	0.14866	0.76636	0.86045	Crct1	chr3	-	93014205	93015687	718	protein_coding	cysteine-rich_C-terminal_1	26	11	23	14	8	23	1.82533	0.744386	1.60032	0.982676	0.574337	1.63695
ENSMUSG00000078657	74.9704	10.0979	2.6203	9.8249e-12	1.0022e-10	Crnn	chr3	+	93144787	93149471	1628	protein_coding	cornulin	76	65	106	9	9	10	2.35316	1.93994	3.25277	0.278609	0.284963	0.313891
ENSMUSG00000049133	8.54315	4.35396	0.64836	0.30204	0.46569	Flg2	chr3	+	93200210	93220793	7011	protein_coding	filaggrin_family_member_2	12	7	9	1	4	7	0.0862766	0.0485118	0.0641305	0.00718831	0.0294091	0.0510212
ENSMUSG00000041991	168.668	277.85	-0.6939	0.0050704	0.016412	Hrnr	chr3	+	93319749	93333570	11187	protein_coding	hornerin	186	147	222	150	251	367	0.838091	0.63846	0.991383	0.675747	1.15654	1.67643
ENSMUSG00000049128	48.705	69.4543	-0.48817	8.8245000000000004E-2	0.18218	Ivl	chr3	-	92570912	92573715	1892	protein_coding	involucrin	57	50	53	66	55	72	1.51861	1.28404	1.39945	1.75804	1.49845	1.94466
ENSMUSG00000059832	0.609938	7.14291	-1.6874	1.1294999999999999E-2	0.032793	Kprp	chr3	-	92823074	92827247	2729	protein_coding	keratinocyte_expressed_proline-rich	1	0	1	10	4	6	0.0184709	0	0.0183062	0.184673	0.075554	0.112352
ENSMUSG00000057609	0.609938	7.44296	-1.6748	1.2002000000000001E-2	0.034465	Lce1a1	chr3	-	92646532	92648307	708	protein_coding	late_cornified_envelope_1A1	1	0	1	13	2	6	0.0711965	0	0.0705617	0.925373	0.145612	0.433063
ENSMUSG00000068890	0	6.34363	-0.35707	0.39285999999999999	0.56077	Lce1a2	chr3	-	92668613	92687210	715	protein_coding	late_cornified_envelope_1A2	0	0	0	16	2	0	0	0	0	1.12777	0.144187	0
ENSMUSG00000027923	0.311782	4.24634	-1.125	7.9285999999999995E-2	0.16708	Lce1b	chr3	-	92655650	92656926	647	protein_coding	late_cornified_envelope_1B	1	0	0	6	0	6	0.077909	0	0	0.467362	0	0.473893
ENSMUSG00000042092	0	6.76808	-1.9475	3.3154E-3	0.011243	Lce1c	chr3	+	92679247	92680918	724	protein_coding	late_cornified_envelope_1C	0	0	0	12	4	3	0	0	0	0.835313	0.284789	0.211746
ENSMUSG00000068889	0	0.349667	-0.11663	0.76731000000000005	NA	Lce1e	chr3	-	92707401	92709074	711	protein_coding	late_cornified_envelope_1E	0	0	0	1	0	0	0	0	0	0.0708822	0	0
ENSMUSG00000042124	0	2.50568	-0.95216	0.10417	NA	Lce1f	chr3	-	92718685	92720350	728	protein_coding	late_cornified_envelope_1F	0	0	0	4	2	1	0	0	0	0.276908	0.141612	0.0701943
ENSMUSG00000027919	0	2.45606	-0.80266	0.14982000000000001	NA	Lce1g	chr3	-	92750148	92752338	925	protein_coding	late_cornified_envelope_1G	0	0	0	6	0	1	0	0	0	0.326901	0	0.0552448
ENSMUSG00000049593	0	1.42383	-0.52217	0.28099000000000002	NA	Lce1h	chr3	-	92763215	92765065	706	protein_coding	late_cornified_envelope_1H	0	0	0	1	0	3	0	0	0	0.0713842	0	0.217145
ENSMUSG00000068888	0	0.732532	-0.21677	0.58801000000000003	NA	Lce1i	chr3	-	92777210	92778899	731	protein_coding	late_cornified_envelope_1I	0	0	0	0	1	1	0	0	0	0	0.0705153	0.0699062
ENSMUSG00000046676	0	0.724144	-0.21519	0.58953999999999995	NA	Lce1l	chr3	-	92849949	92851286	670	protein_coding	late_cornified_envelope_1L	0	0	0	1	1	0	0	0	0	0.0752197	0.0769354	0
ENSMUSG00000027912	2.08709	8.10071	-0.94107	0.15834000000000001	0.28665	Lce1m	chr3	-	93017807	93019060	877	protein_coding	late_cornified_envelope_1M	0	0	7	18	1	4	0	0	0.39875	1.03438	0.0587762	0.233074
						Lce3a
ENSMUSG00000042031	0	0.374477	-0.11663	0.76731000000000005	NA	Lce3b	chr3	+	92932979	92934098	563	protein_coding	late_cornified_envelope_3B	0	0	0	0	1	0	0	0	0	0	0.0915572	0
ENSMUSG00000045475	1.53143	10.8954	-1.5767	1.6569E-2	0.045505	Lce3c	chr3	+	92944486	92945730	564	protein_coding	late_cornified_envelope_3C	2	3	0	13	16	1	0.178749	0.258447	0	1.16164	1.46232	0.0906054
ENSMUSG00000068885	1.19262	6.49426	-0.97787	0.13827999999999999	0.25865	Lce3f	chr3	+	92992226	92993425	610	protein_coding	late_cornified_envelope_3F	0	0	4	0	3	15	0	0	0.327591	0	0.253508	1.25659
ENSMUSG00000043165	9513.41	2342.95	1.8834	2.2021e-08	1.6622e-07	Lor	chr3	-	92080271	92083142	1779	protein_coding	loricrin	11424	8438	11397	1475	1877	3140	323.694	230.459	320.049	41.7852	54.3863	90.1959
ENSMUSG00000042244	128.209	8.65795	3.5609	1.0454e-22	2.0235e-21	Pglyrp3	chr3	+	92014583	92031582	1107	protein_coding	peptidoglycan_recognition_protein_3	112	126	185	6	7	11	5.09991	5.53035	8.34884	0.273156	0.32595	0.507783
ENSMUSG00000042250	2.43975	41.0313	-3.224	6.6892e-10	5.8919e-09	Pglyrp4	chr3	+	90726906	90741517	2229	protein_coding	peptidoglycan_recognition_protein_4	4	0	4	49	38	27	0.0904569	0	0.0896504	1.10788	0.878769	0.618994
ENSMUSG00000056270	8.88218	0.724144	1.831	5.6408999999999999E-3	0.017983	Prr9	chr3	-	92122204	92123947	1183	protein_coding	proline_rich_9	15	7	7	1	1	0	0.639144	0.287503	0.295608	0.0426012	0.0435729	0
ENSMUSG00000041984	0.614405	7.14327	-1.6742	1.1979999999999999E-2	0.03442	Rptn	chr3	+	93393699	93399442	4146	protein_coding	repetin	1	1	0	8	3	9	0.012158	0.0117193	0	0.097245	0.0372986	0.110929
ENSMUSG00000044080	36.9726	44.3206	-0.24209	0.50373999999999997	0.66122	S100a1	chr3	-	90511034	90514392	677	protein_coding	S100_calcium_binding_protein_A1	50	48	23	43	39	41	3.72283	3.44495	1.69723	3.20101	2.96946	3.09477
ENSMUSG00000041959	1690.1	5599	-1.7209	6.2646e-93	6.9383e-91	S100a10	chr3	+	93555080	93564643	685	protein_coding	S100_calcium_binding_protein_A10_(calpactin)	1612	1991	1962	5282	5167	5075	118.622	141.225	143.09	388.61	388.82	378.598
ENSMUSG00000027907	8568.2	12377.3	-0.52934	2.2237e-16	3.1741e-15	S100a11	chr3	+	93520488	93526287	511	protein_coding	S100_calcium_binding_protein_A11_(calgizzarin)	8899	9587	9701	11698	11383	11239	877.834	911.573	948.414	1153.71	1148.25	1123.93
ENSMUSG00000042312	48.0678	97.1419	-0.97476	2.0703E-4	0.00090642	S100a13	chr3	+	90514435	90524581	715	protein_coding	S100_calcium_binding_protein_A13	54	50	54	99	79	92	3.80697	3.39777	3.77303	6.97808	5.69537	6.57529
ENSMUSG00000042306	10344	12168.8	-0.23356	2.2027000000000001E-3	0.0077796	S100a14	chr3	+	90526849	90528837	1097	protein_coding	S100_calcium_binding_protein_A14	10985	11563	11470	10977	11967	10750	504.761	512.146	522.347	504.294	562.315	500.766
ENSMUSG00000001021	2.74684	6.10195	-0.69827	0.28366000000000002	0.44492	S100a3	chr3	+	90600215	90602702	712	protein_coding	S100_calcium_binding_protein_A3	4	2	3	8	5	4	0.283186	0.136483	0.210496	0.566261	0.361985	0.287087
ENSMUSG00000001020	4.30575	11.5629	-1.0075	9.6683000000000005E-2	0.19625	S100a4	chr3	+	90603770	90606045	498	protein_coding	S100_calcium_binding_protein_A4	9	2	3	9	11	12	0.910972	0.195133	0.30095	0.910793	1.13858	1.23136
						S100a5
ENSMUSG00000001025	86.835	155.058	-0.80515	1.4687000000000001E-3	0.0053921	S100a6	chr3	+	90612894	90614414	719	protein_coding	S100_calcium_binding_protein_A6_(calcyclin)	95	60	131	153	123	155	6.66019	4.05464	9.10216	10.7243	8.81815	11.0163
ENSMUSG00000063767	0	1.78189	-0.62639	0.22458	NA	S100a7a	chr3	+	90654302	90658130	741	protein_coding	S100_calcium_binding_protein_A7A	0	0	0	1	0	4	0	0	0	0.0680125	0	0.275851
ENSMUSG00000056054	8.78165	1.79796	1.3232	4.3057999999999999E-2	0.10191	S100a8	chr3	+	90669071	90670034	392	protein_coding	S100_calcium_binding_protein_A8_(calgranulin_A)	5	15	9	3	2	0	0.642948	1.85924	1.14699	0.385693	0.262993	0
ENSMUSG00000056071	145.905	125.113	0.17889	0.73463000000000001	0.84008	S100a9	chr3	-	90692632	90695721	519	protein_coding	S100_calcium_binding_protein_A9_(calgranulin_B)	166	185	128	142	169	34	16.1225	17.3195	12.321	13.7888	16.785	3.34768
ENSMUSG00000074435	0	1.05739	-0.38728	0.38327	NA	Smcp	chr3	-	92583880	92588997	848	protein_coding	sperm_mitochondria-associated_cysteine-rich_protein	0	0	0	2	0	1	0	0	0	0.118861	0	0.0602611
ENSMUSG00000050359	1581.73	1051.6	0.58419	1.9799e-06	1.1921e-05	Sprr1a	chr3	-	92483952	92485895	806	protein_coding	small_proline-rich_protein_1A	1880	1677	1637	799	1040	1069	117.575	101.095	101.465	49.9595	66.5119	67.776
ENSMUSG00000048455	1083.66	205.848	2.3713	1.6282e-64	1.0323e-62	Sprr1b	chr3	-	92436809	92438779	820	protein_coding	small_proline-rich_protein_1B	1152	1061	1353	159	210	200	70.8159	62.8682	82.4302	9.77215	13.201	12.4638
ENSMUSG00000050092	3.07672	1.80634	0.34846	0.60021999999999998	0.74258	Sprr2b	chr3	+	92316705	92318085	699	protein_coding	small_proline-rich_protein_2B	6	3	1	2	2	1	0.432679	0.208533	0.0714702	0.144198	0.147487	0.0731065
ENSMUSG00000042212	0.614405	1.83954	-0.42303	0.47982999999999998	NA	Sprr2d	chr3	+	92339140	92340873	681	protein_coding	small_proline-rich_protein_2D	1	1	0	0	3	2	0.0740193	0.0713481	0	0	0.227078	0.150078
ENSMUSG00000055030	0.605246	0	0.16208	0.68091999999999997	NA	Sprr2e	chr3	+	92352143	92353449	647	protein_coding	small_proline-rich_protein_2E	0	2	0	0	0	0	0	0.150195	0	0	0	0
ENSMUSG00000050635	3.35678	0.374477	0.9855	0.12495000000000001	0.23875	Sprr2f	chr3	+	92365187	92366442	609	protein_coding	small_proline-rich_protein_2F	5	2	4	0	1	0	0.413852	0.159567	0.328129	0	0.0846416	0
ENSMUSG00000046203	1.80233	8.43162	-1.2587	5.5626000000000002E-2	0.12548	Sprr2g	chr3	+	92373915	92375229	651	polymorphic_pseudogene	small_proline-rich_protein_2G	0	3	3	4	14	5	0	0.223908	0.23022	0.30966	1.10853	0.392484
ENSMUSG00000046259	5.19084	3.58859	0.30162	0.64785999999999999	0.77873	Sprr2h	chr3	+	92385685	92387324	752	protein_coding	small_proline-rich_protein_2H	7	6	4	1	1	8	0.469215	0.387671	0.265732	0.0670176	0.0685462	0.543632
ENSMUSG00000042157	0.912561	0.724144	0.07961	0.88859999999999995	NA	Sprr2i	chr3	+	92407991	92409271	617	protein_coding	small_proline-rich_protein_2I	1	1	1	1	1	0	0.0816971	0.0787489	0.0809687	0.0816811	0.0835441	0
ENSMUSG00000027925	6.69055	0.374477	1.7087	1.0426E-2	0.03063	Sprr2j-ps	chr3	+	92418087	92419396	673	protein_coding	small_proline-rich_protein_2J_pseudogene	7	8	7	0	1	0	0.524294	0.57757	0.519619	0	0.0765924	0
ENSMUSG00000054215	52.0479	6.14318	2.6787	1.3943e-09	1.1828e-08	Sprr2k	chr3	+	92432582	92433925	637	protein_coding	small_proline-rich_protein_2K	60	55	56	7	7	3	4.74792	4.1952	4.39188	0.553816	0.566447	0.240666
ENSMUSG00000045539	0.609938	16.8765	-2.6829	2.9643e-05	0.00015054	Sprr3	chr3	-	92456502	92458720	1222	protein_coding	small_proline-rich_protein_3	1	0	1	8	7	32	0.0412497	0	0.0408819	0.329933	0.295276	1.33817
ENSMUSG00000045566	4.21014	0	1.3322	3.6041999999999998E-2	0.088234	Sprr4	chr3	-	92500263	92500493	231	protein_coding	small_proline-rich_protein_4	1	5	8	0	0	0	0.218213	1.05169	1.73014	0	0	0
ENSMUSG00000027908	0.614405	0	0.16208	0.68091999999999997	NA	Tchhl1	chr3	+	93468754	93471980	2066	protein_coding	trichohyalin-like_1	1	1	0	0	0	0	0.0243984	0.0235179	0	0	0	0
ENSMUSG00000081977	0.917028	8.26599	-1.6452	0.013058	0.037012	Flg	chr3	+	93273541	93293691	14502	processed_transcript	filaggrin	1	2	0	12	8	3	0.00347587	0.00670088	0	0.0417023	0.0284356	0.0105713
